# Stabilization of cultural innovations depends on population density: testing an epidemiological model of cultural evolution against a global dataset of rock art sites and climate-based estimates of ancient population densities

**DOI:** 10.1101/705137

**Authors:** Richard Walker, Anders Eriksson, Camille Ruiz, Taylor Howard Newton, Francesco Casalegno

## Abstract

Demographic models of human cultural evolution have high explanatory potential but weak empirical support. Here we use a global dataset of rock art sites and climate and genetics-based estimates of ancient population densities to test a new model based on epidemiological principles. The model focuses on the process whereby a cultural innovation becomes endemic in a population. It predicts that this cannot occur unless population density exceeds a critical value. Analysis of the data, using a Bayesian statistical framework, shows that the model has stronger empirical support than a null model, where rock art detection rates and population density are independent, or a proportional model where detection is directly proportional to population density. Comparisons between results for different geographical areas and periods yield qualitatively similar results, supporting the robustness of the model. Re-analysis of the rock art data, using a second set of independent population estimates, yields similar results. We conclude that population density above a critical threshold is a necessary condition for the maintenance of rock art as a stable part of a population’s cultural repertoire. Methods similar to those described can be used to test the model for other classes of archaeological artifact and to compare it against other models.
